# Stabilized marker gene identification and functional annotation from single-cell transcriptomic data

**DOI:** 10.1101/2024.08.21.608838

**Authors:** Sandesh Acharya, Pathum Kossinna, Qingrun Zhang, Jiami Guo

## Abstract

With the rapid emergence of single-cell transcriptomics datasets, reproducible marker genes and functional annotation of cell type or state is becoming increasingly important. Conventional methods that rely on differential gene expression (DEG) analysis lack both consistency across datasets and functional annotations of selected markers. Here, we present scSCOPE, an R- based platform that utilizes stabilized LASSO (Least Absolute Shrinkage and Selection Operator) feature selection, bootstrapped co-expression networks, and pathways enrichment to identify reproducible and functionally relevant marker genes and associated pathways for cell type identification and functional annotation in scRNAseq datasets. Using 8 scRNAseq datasets of immune cell types from human and mouse tissues generated by different sequencing technologies, we show that scSCOPE outperforms other popular methods by automatically identifying marker genes and pathways with the highest consistency across all datasets. We also demonstrate that scSCOPE’s gene co-expression and pathway analyses provide in-depth molecular insights into the functionality of identified marker genes. We anticipate that scSCOPE will greatly improve cell type/state annotation and accelerate the design of experimental validation and functional investigations on cell heterogeneity.
