## Supplementary Table 1 for "Stabilized marker gene identification and functional annotation from single-cell transcriptomic data"

### Sheet: gsBlood
Methods	Category	Number	Cluster
BIMOD	ngene	193	T-cell
DESEQ2	ngene	182	T-cell
MAST	ngene	173	T-cell
ROC	ngene	152	T-cell
scSCOPE	ngene	17	T-cell
WIL	ngene	170	T-cell
BIMOD	nPathways	13	T-cell
DESEQ2	nPathways	14	T-cell
MAST	nPathways	13	T-cell
ROC	nPathways	12	T-cell
scSCOPE	nPathways	29	T-cell
WIL	nPathways	13	T-cell
BIMOD	ngene	497	Progenitor Cells
DESEQ2	ngene	914	Progenitor Cells
MAST	ngene	497	Progenitor Cells
ROC	ngene	445	Progenitor Cells
scSCOPE	ngene	28	Progenitor Cells
WIL	ngene	482	Progenitor Cells
BIMOD	nPathways	2	Progenitor Cells
DESEQ2	nPathways	16	Progenitor Cells
MAST	nPathways	2	Progenitor Cells
ROC	nPathways	6	Progenitor Cells
scSCOPE	nPathways	53	Progenitor Cells
WIL	nPathways	7	Progenitor Cells
BIMOD	ngene	662	Granulocytes
DESEQ2	ngene	683	Granulocytes
MAST	ngene	662	Granulocytes
ROC	ngene	548	Granulocytes
scSCOPE	ngene	43	Granulocytes
WIL	ngene	659	Granulocytes
BIMOD	nPathways	13	Granulocytes
DESEQ2	nPathways	14	Granulocytes
MAST	nPathways	13	Granulocytes
ROC	nPathways	8	Granulocytes
scSCOPE	nPathways	56	Granulocytes
WIL	nPathways	13	Granulocytes
BIMOD	ngene	701	Erythrocytes
DESEQ2	ngene	641	Erythrocytes
MAST	ngene	700	Erythrocytes
ROC	ngene	619	Erythrocytes
scSCOPE	ngene	28	Erythrocytes
WIL	ngene	698	Erythrocytes
BIMOD	nPathways	20	Erythrocytes
DESEQ2	nPathways	15	Erythrocytes
MAST	nPathways	20	Erythrocytes
ROC	nPathways	22	Erythrocytes
scSCOPE	nPathways	103	Erythrocytes
WIL	nPathways	20	Erythrocytes
BIMOD	ngene	109	B-cells
DESEQ2	ngene	255	B-cells
MAST	ngene	106	B-cells
ROC	ngene	81	B-cells
scSCOPE	ngene	12	B-cells
WIL	ngene	95	B-cells
BIMOD	nPathways	2	B-cells
DESEQ2	nPathways	10	B-cells
MAST	nPathways	2	B-cells
ROC	nPathways	2	B-cells
scSCOPE	nPathways	25	B-cells
WIL	nPathways	2	B-cells

### Sheet: v3_GSE132044
Methods	Category	Number	Cluster
BIMOD	ngene	53	NK Cell
DESEQ2	ngene	348	NK Cell
MAST	ngene	53	NK Cell
ROC	ngene	43	NK Cell
SCOPE	ngene	5	NK Cell
WIL	ngene	52	NK Cell
BIMOD	nPathways	16	NK Cell
DESEQ2	nPathways	47	NK Cell
MAST	nPathways	16	NK Cell
ROC	nPathways	7	NK Cell
SCOPE	nPathways	105	NK Cell
WIL	nPathways	16	NK Cell
BIMOD	ngene	437	Megakaryocyte
DESEQ2	ngene	976	Megakaryocyte
MAST	ngene	437	Megakaryocyte
ROC	ngene	293	Megakaryocyte
SCOPE	ngene	13	Megakaryocyte
WIL	ngene	386	Megakaryocyte
BIMOD	nPathways	19	Megakaryocyte
DESEQ2	nPathways	71	Megakaryocyte
MAST	nPathways	19	Megakaryocyte
ROC	nPathways	7	Megakaryocyte
SCOPE	nPathways	62	Megakaryocyte
WIL	nPathways	19	Megakaryocyte
BIMOD	ngene	95	Dendtiric Cell
DESEQ2	ngene	1384	Dendtiric Cell
MAST	ngene	93	Dendtiric Cell
ROC	ngene	84	Dendtiric Cell
SCOPE	ngene	9	Dendtiric Cell
WIL	ngene	81	Dendtiric Cell
BIMOD	nPathways	40	Dendtiric Cell
DESEQ2	nPathways	53	Dendtiric Cell
MAST	nPathways	40	Dendtiric Cell
ROC	nPathways	35	Dendtiric Cell
SCOPE	nPathways	63	Dendtiric Cell
WIL	nPathways	40	Dendtiric Cell
BIMOD	ngene	47	Cytotoxic T-cell
DESEQ2	ngene	901	Cytotoxic T-cell
MAST	ngene	47	Cytotoxic T-cell
ROC	ngene	32	Cytotoxic T-cell
SCOPE	ngene	4	Cytotoxic T-cell
WIL	ngene	46	Cytotoxic T-cell
BIMOD	nPathways	26	Cytotoxic T-cell
DESEQ2	nPathways	74	Cytotoxic T-cell
MAST	nPathways	26	Cytotoxic T-cell
ROC	nPathways	17	Cytotoxic T-cell
SCOPE	nPathways	139	Cytotoxic T-cell
WIL	nPathways	26	Cytotoxic T-cell
BIMOD	ngene	82	Cd14+ T-cell
DESEQ2	ngene	840	Cd14+ T-cell
MAST	ngene	82	Cd14+ T-cell
ROC	ngene	63	Cd14+ T-cell
SCOPE	ngene	5	Cd14+ T-cell
WIL	ngene	82	Cd14+ T-cell
BIMOD	nPathways	15	Cd14+ T-cell
DESEQ2	nPathways	79	Cd14+ T-cell
MAST	nPathways	15	Cd14+ T-cell
ROC	nPathways	14	Cd14+ T-cell
SCOPE	nPathways	148	Cd14+ T-cell
WIL	nPathways	15	Cd14+ T-cell
BIMOD	ngene	201	Cd16+ Monocyte
DESEQ2	ngene	1161	Cd16+ Monocyte
MAST	ngene	201	Cd16+ Monocyte
ROC	ngene	195	Cd16+ Monocyte
SCOPE	ngene	7	Cd16+ Monocyte
WIL	ngene	200	Cd16+ Monocyte
BIMOD	nPathways	24	Cd16+ Monocyte
DESEQ2	nPathways	80	Cd16+ Monocyte
MAST	nPathways	24	Cd16+ Monocyte
ROC	nPathways	23	Cd16+ Monocyte
SCOPE	nPathways	110	Cd16+ Monocyte
WIL	nPathways	24	Cd16+ Monocyte
BIMOD	ngene	236	Cd14+ Monocyte
DESEQ2	ngene	1375	Cd14+ Monocyte
MAST	ngene	236	Cd14+ Monocyte
ROC	ngene	228	Cd14+ Monocyte
SCOPE	ngene	11	Cd14+ Monocyte
WIL	ngene	236	Cd14+ Monocyte
BIMOD	nPathways	19	Cd14+ Monocyte
DESEQ2	nPathways	94	Cd14+ Monocyte
MAST	nPathways	19	Cd14+ Monocyte
ROC	nPathways	10	Cd14+ Monocyte
SCOPE	nPathways	121	Cd14+ Monocyte
WIL	nPathways	19	Cd14+ Monocyte
BIMOD	ngene	106	B-cell
DESEQ2	ngene	682	B-cell
MAST	ngene	106	B-cell
ROC	ngene	94	B-cell
SCOPE	ngene	11	B-cell
WIL	ngene	106	B-cell
BIMOD	nPathways	39	B-cell
DESEQ2	nPathways	84	B-cell
MAST	nPathways	39	B-cell
ROC	nPathways	38	B-cell
SCOPE	nPathways	122	B-cell
WIL	nPathways	39	B-cell

### Sheet: v2_a_GSE132044
Methods	Category	Number	Cluster
BIMOD	ngene	111	Plasmacytoid dendritic cell
DESEQ2	ngene	252	Plasmacytoid dendritic cell
MAST	ngene	97	Plasmacytoid dendritic cell
ROC	ngene	109	Plasmacytoid dendritic cell
SCOPE	ngene	6	Plasmacytoid dendritic cell
WIL	ngene	92	Plasmacytoid dendritic cell
BIMOD	nPathways	25	Plasmacytoid dendritic cell
DESEQ2	nPathways	26	Plasmacytoid dendritic cell
MAST	nPathways	25	Plasmacytoid dendritic cell
ROC	nPathways	19	Plasmacytoid dendritic cell
SCOPE	nPathways	76	Plasmacytoid dendritic cell
WIL	nPathways	22	Plasmacytoid dendritic cell
BIMOD	ngene	56	NK Cell
DESEQ2	ngene	133	NK Cell
MAST	ngene	56	NK Cell
ROC	ngene	26	NK Cell
SCOPE	ngene	4	NK Cell
WIL	ngene	55	NK Cell
BIMOD	nPathways	17	NK Cell
DESEQ2	nPathways	36	NK Cell
MAST	nPathways	17	NK Cell
ROC	nPathways	7	NK Cell
SCOPE	nPathways	94	NK Cell
WIL	nPathways	17	NK Cell
BIMOD	ngene	411	Megakaryocyte
DESEQ2	ngene	310	Megakaryocyte
MAST	ngene	410	Megakaryocyte
ROC	ngene	233	Megakaryocyte
SCOPE	ngene	8	Megakaryocyte
WIL	ngene	367	Megakaryocyte
BIMOD	nPathways	17	Megakaryocyte
DESEQ2	nPathways	32	Megakaryocyte
MAST	nPathways	17	Megakaryocyte
ROC	nPathways	1	Megakaryocyte
SCOPE	nPathways	83	Megakaryocyte
WIL	nPathways	13	Megakaryocyte
BIMOD	ngene	88	Dendtiric Cell
DESEQ2	ngene	751	Dendtiric Cell
MAST	ngene	88	Dendtiric Cell
ROC	ngene	73	Dendtiric Cell
SCOPE	ngene	6	Dendtiric Cell
WIL	ngene	77	Dendtiric Cell
BIMOD	nPathways	34	Dendtiric Cell
DESEQ2	nPathways	52	Dendtiric Cell
MAST	nPathways	34	Dendtiric Cell
ROC	nPathways	32	Dendtiric Cell
SCOPE	nPathways	80	Dendtiric Cell
WIL	nPathways	34	Dendtiric Cell
BIMOD	ngene	55	Cytotoxic T-cell
DESEQ2	ngene	428	Cytotoxic T-cell
MAST	ngene	55	Cytotoxic T-cell
ROC	ngene	23	Cytotoxic T-cell
SCOPE	ngene	6	Cytotoxic T-cell
WIL	ngene	55	Cytotoxic T-cell
BIMOD	nPathways	24	Cytotoxic T-cell
DESEQ2	nPathways	55	Cytotoxic T-cell
MAST	nPathways	24	Cytotoxic T-cell
ROC	nPathways	22	Cytotoxic T-cell
SCOPE	nPathways	114	Cytotoxic T-cell
WIL	nPathways	24	Cytotoxic T-cell
BIMOD	ngene	65	Cd14+ T-cell
DESEQ2	ngene	363	Cd14+ T-cell
MAST	ngene	65	Cd14+ T-cell
ROC	ngene	27	Cd14+ T-cell
SCOPE	ngene	4	Cd14+ T-cell
WIL	ngene	65	Cd14+ T-cell
BIMOD	nPathways	20	Cd14+ T-cell
DESEQ2	nPathways	39	Cd14+ T-cell
MAST	nPathways	20	Cd14+ T-cell
ROC	nPathways	1	Cd14+ T-cell
SCOPE	nPathways	121	Cd14+ T-cell
WIL	nPathways	20	Cd14+ T-cell
BIMOD	ngene	130	Cd16+ Monocyte
DESEQ2	ngene	263	Cd16+ Monocyte
MAST	ngene	130	Cd16+ Monocyte
ROC	ngene	110	Cd16+ Monocyte
SCOPE	ngene	5	Cd16+ Monocyte
WIL	ngene	128	Cd16+ Monocyte
BIMOD	nPathways	9	Cd16+ Monocyte
DESEQ2	nPathways	36	Cd16+ Monocyte
MAST	nPathways	9	Cd16+ Monocyte
ROC	nPathways	9	Cd16+ Monocyte
SCOPE	nPathways	91	Cd16+ Monocyte
WIL	nPathways	9	Cd16+ Monocyte
BIMOD	ngene	147	Cd14+ Monocyte
DESEQ2	ngene	496	Cd14+ Monocyte
MAST	ngene	147	Cd14+ Monocyte
ROC	ngene	99	Cd14+ Monocyte
SCOPE	ngene	8	Cd14+ Monocyte
WIL	ngene	147	Cd14+ Monocyte
BIMOD	nPathways	28	Cd14+ Monocyte
DESEQ2	nPathways	53	Cd14+ Monocyte
MAST	nPathways	28	Cd14+ Monocyte
ROC	nPathways	14	Cd14+ Monocyte
SCOPE	nPathways	102	Cd14+ Monocyte
WIL	nPathways	28	Cd14+ Monocyte
BIMOD	ngene	96	B-cell
DESEQ2	ngene	281	B-cell
MAST	ngene	96	B-cell
ROC	ngene	53	B-cell
SCOPE	ngene	7	B-cell
WIL	ngene	96	B-cell
BIMOD	nPathways	32	B-cell
DESEQ2	nPathways	53	B-cell
MAST	nPathways	32	B-cell
ROC	nPathways	25	B-cell
SCOPE	nPathways	108	B-cell
WIL	nPathways	32	B-cell

### Sheet: GSE132044_v2_b
Methods	Category	Number	Cluster
BIMOD	ngene	72	Plasmacytoid dendritic cell
DESEQ2	ngene	134	Plasmacytoid dendritic cell
MAST	ngene	65	Plasmacytoid dendritic cell
ROC	ngene	110	Plasmacytoid dendritic cell
SCOPE	ngene	4	Plasmacytoid dendritic cell
WIL	ngene	75	Plasmacytoid dendritic cell
BIMOD	nPathways	49	Plasmacytoid dendritic cell
DESEQ2	nPathways	30	Plasmacytoid dendritic cell
MAST	nPathways	40	Plasmacytoid dendritic cell
ROC	nPathways	38	Plasmacytoid dendritic cell
SCOPE	nPathways	71	Plasmacytoid dendritic cell
WIL	nPathways	39	Plasmacytoid dendritic cell
BIMOD	ngene	41	NK Cell
DESEQ2	ngene	218	NK Cell
MAST	ngene	41	NK Cell
ROC	ngene	26	NK Cell
SCOPE	ngene	3	NK Cell
WIL	ngene	39	NK Cell
BIMOD	nPathways	13	NK Cell
DESEQ2	nPathways	40	NK Cell
MAST	nPathways	13	NK Cell
ROC	nPathways	6	NK Cell
SCOPE	nPathways	104	NK Cell
WIL	nPathways	13	NK Cell
BIMOD	ngene	326	Megakaryocyte
DESEQ2	ngene	346	Megakaryocyte
MAST	ngene	326	Megakaryocyte
ROC	ngene	215	Megakaryocyte
SCOPE	ngene	12	Megakaryocyte
WIL	ngene	293	Megakaryocyte
BIMOD	nPathways	11	Megakaryocyte
DESEQ2	nPathways	39	Megakaryocyte
MAST	nPathways	11	Megakaryocyte
ROC	nPathways	3	Megakaryocyte
SCOPE	nPathways	92	Megakaryocyte
WIL	nPathways	10	Megakaryocyte
BIMOD	ngene	122	Dendtiric Cell
DESEQ2	ngene	674	Dendtiric Cell
MAST	ngene	110	Dendtiric Cell
ROC	ngene	108	Dendtiric Cell
SCOPE	ngene	8	Dendtiric Cell
WIL	ngene	107	Dendtiric Cell
BIMOD	nPathways	34	Dendtiric Cell
DESEQ2	nPathways	45	Dendtiric Cell
MAST	nPathways	34	Dendtiric Cell
ROC	nPathways	37	Dendtiric Cell
SCOPE	nPathways	74	Dendtiric Cell
WIL	nPathways	37	Dendtiric Cell
BIMOD	ngene	36	Cytotoxic T-cell
DESEQ2	ngene	321	Cytotoxic T-cell
MAST	ngene	36	Cytotoxic T-cell
ROC	ngene	19	Cytotoxic T-cell
SCOPE	ngene	3	Cytotoxic T-cell
WIL	ngene	36	Cytotoxic T-cell
BIMOD	nPathways	21	Cytotoxic T-cell
DESEQ2	nPathways	49	Cytotoxic T-cell
MAST	nPathways	21	Cytotoxic T-cell
ROC	nPathways	24	Cytotoxic T-cell
SCOPE	nPathways	133	Cytotoxic T-cell
WIL	nPathways	21	Cytotoxic T-cell
BIMOD	ngene	39	Cd14+ T-cell
DESEQ2	ngene	368	Cd14+ T-cell
MAST	ngene	39	Cd14+ T-cell
ROC	ngene	11	Cd14+ T-cell
SCOPE	ngene	4	Cd14+ T-cell
WIL	ngene	39	Cd14+ T-cell
BIMOD	nPathways	22	Cd14+ T-cell
DESEQ2	nPathways	58	Cd14+ T-cell
MAST	nPathways	22	Cd14+ T-cell
ROC	nPathways	41	Cd14+ T-cell
SCOPE	nPathways	126	Cd14+ T-cell
WIL	nPathways	22	Cd14+ T-cell
BIMOD	ngene	144	Cd16+ Monocyte
DESEQ2	ngene	387	Cd16+ Monocyte
MAST	ngene	144	Cd16+ Monocyte
ROC	ngene	132	Cd16+ Monocyte
SCOPE	ngene	8	Cd16+ Monocyte
WIL	ngene	142	Cd16+ Monocyte
BIMOD	nPathways	18	Cd16+ Monocyte
DESEQ2	nPathways	49	Cd16+ Monocyte
MAST	nPathways	18	Cd16+ Monocyte
ROC	nPathways	15	Cd16+ Monocyte
SCOPE	nPathways	91	Cd16+ Monocyte
WIL	nPathways	18	Cd16+ Monocyte
BIMOD	ngene	161	Cd14+ Monocyte
DESEQ2	ngene	449	Cd14+ Monocyte
MAST	ngene	161	Cd14+ Monocyte
ROC	ngene	128	Cd14+ Monocyte
SCOPE	ngene	8	Cd14+ Monocyte
WIL	ngene	161	Cd14+ Monocyte
BIMOD	nPathways	17	Cd14+ Monocyte
DESEQ2	nPathways	48	Cd14+ Monocyte
MAST	nPathways	17	Cd14+ Monocyte
ROC	nPathways	11	Cd14+ Monocyte
SCOPE	nPathways	99	Cd14+ Monocyte
WIL	nPathways	17	Cd14+ Monocyte
BIMOD	ngene	78	B-cell
DESEQ2	ngene	317	B-cell
MAST	ngene	78	B-cell
ROC	ngene	59	B-cell
SCOPE	ngene	12	B-cell
WIL	ngene	78	B-cell
BIMOD	nPathways	38	B-cell
DESEQ2	nPathways	55	B-cell
MAST	nPathways	38	B-cell
ROC	nPathways	31	B-cell
SCOPE	nPathways	103	B-cell
WIL	nPathways	38	B-cell

### Sheet: GSE132044_Dropseq
Methods	Category	Number	Cluster
BIMOD	ngene	75	Plasmacytoid dendritic cell
DESEQ2	ngene	25	Plasmacytoid dendritic cell
MAST	ngene	84	Plasmacytoid dendritic cell
ROC	ngene	68	Plasmacytoid dendritic cell
SCOPE	ngene	3	Plasmacytoid dendritic cell
WIL	ngene	77	Plasmacytoid dendritic cell
BIMOD	nPathways	26	Plasmacytoid dendritic cell
DESEQ2	nPathways	13	Plasmacytoid dendritic cell
MAST	nPathways	23	Plasmacytoid dendritic cell
ROC	nPathways	13	Plasmacytoid dendritic cell
SCOPE	nPathways	65	Plasmacytoid dendritic cell
WIL	nPathways	23	Plasmacytoid dendritic cell
BIMOD	ngene	99	NK Cell
DESEQ2	ngene	294	NK Cell
MAST	ngene	99	NK Cell
ROC	ngene	57	NK Cell
SCOPE	ngene	6	NK Cell
WIL	ngene	99	NK Cell
BIMOD	nPathways	16	NK Cell
DESEQ2	nPathways	47	NK Cell
MAST	nPathways	16	NK Cell
ROC	nPathways	2	NK Cell
SCOPE	nPathways	106	NK Cell
WIL	nPathways	16	NK Cell
BIMOD	ngene	371	Megakaryocyte
DESEQ2	ngene	136	Megakaryocyte
MAST	ngene	396	Megakaryocyte
ROC	ngene	214	Megakaryocyte
SCOPE	ngene	5	Megakaryocyte
WIL	ngene	233	Megakaryocyte
BIMOD	nPathways	9	Megakaryocyte
DESEQ2	nPathways	17	Megakaryocyte
MAST	nPathways	14	Megakaryocyte
ROC	nPathways	2	Megakaryocyte
SCOPE	nPathways	76	Megakaryocyte
WIL	nPathways	8	Megakaryocyte
BIMOD	ngene	104	Dendtiric Cell
DESEQ2	ngene	149	Dendtiric Cell
MAST	ngene	102	Dendtiric Cell
ROC	ngene	83	Dendtiric Cell
SCOPE	ngene	3	Dendtiric Cell
WIL	ngene	104	Dendtiric Cell
BIMOD	nPathways	63	Dendtiric Cell
DESEQ2	nPathways	47	Dendtiric Cell
MAST	nPathways	63	Dendtiric Cell
ROC	nPathways	29	Dendtiric Cell
SCOPE	nPathways	22	Dendtiric Cell
WIL	nPathways	63	Dendtiric Cell
BIMOD	ngene	30	Cytotoxic T-cell
DESEQ2	ngene	363	Cytotoxic T-cell
MAST	ngene	30	Cytotoxic T-cell
ROC	ngene	10	Cytotoxic T-cell
SCOPE	ngene	2	Cytotoxic T-cell
WIL	ngene	30	Cytotoxic T-cell
BIMOD	nPathways	25	Cytotoxic T-cell
DESEQ2	nPathways	48	Cytotoxic T-cell
MAST	nPathways	25	Cytotoxic T-cell
ROC	nPathways	19	Cytotoxic T-cell
SCOPE	nPathways	141	Cytotoxic T-cell
WIL	nPathways	25	Cytotoxic T-cell
BIMOD	ngene	30	Cd14+ T-cell
DESEQ2	ngene	403	Cd14+ T-cell
MAST	ngene	30	Cd14+ T-cell
ROC	ngene	11	Cd14+ T-cell
SCOPE	ngene	4	Cd14+ T-cell
WIL	ngene	30	Cd14+ T-cell
BIMOD	nPathways	24	Cd14+ T-cell
DESEQ2	nPathways	47	Cd14+ T-cell
MAST	nPathways	24	Cd14+ T-cell
ROC	nPathways	1	Cd14+ T-cell
SCOPE	nPathways	152	Cd14+ T-cell
WIL	nPathways	24	Cd14+ T-cell
BIMOD	ngene	198	Cd16+ Monocyte
DESEQ2	ngene	282	Cd16+ Monocyte
MAST	ngene	198	Cd16+ Monocyte
ROC	ngene	111	Cd16+ Monocyte
SCOPE	ngene	7	Cd16+ Monocyte
WIL	ngene	198	Cd16+ Monocyte
BIMOD	nPathways	5	Cd16+ Monocyte
DESEQ2	nPathways	34	Cd16+ Monocyte
MAST	nPathways	5	Cd16+ Monocyte
ROC	nPathways	4	Cd16+ Monocyte
SCOPE	nPathways	110	Cd16+ Monocyte
WIL	nPathways	5	Cd16+ Monocyte
BIMOD	ngene	116	Cd14+ Monocyte
DESEQ2	ngene	327	Cd14+ Monocyte
MAST	ngene	116	Cd14+ Monocyte
ROC	ngene	34	Cd14+ Monocyte
SCOPE	ngene	5	Cd14+ Monocyte
WIL	ngene	114	Cd14+ Monocyte
BIMOD	nPathways	13	Cd14+ Monocyte
DESEQ2	nPathways	48	Cd14+ Monocyte
MAST	nPathways	13	Cd14+ Monocyte
ROC	nPathways	6	Cd14+ Monocyte
SCOPE	nPathways	113	Cd14+ Monocyte
WIL	nPathways	13	Cd14+ Monocyte
BIMOD	ngene	69	B-cell
DESEQ2	ngene	479	B-cell
MAST	ngene	69	B-cell
ROC	ngene	35	B-cell
SCOPE	ngene	14	B-cell
WIL	ngene	69	B-cell
BIMOD	nPathways	31	B-cell
DESEQ2	nPathways	60	B-cell
MAST	nPathways	31	B-cell
ROC	nPathways	26	B-cell
SCOPE	nPathways	117	B-cell
WIL	nPathways	31	B-cell

### Sheet: GSE132044_Celseq
Methods	Category	Number	Cluster
BIMOD	ngene	47	Megakaryocyte
DESEQ2	ngene	103	Megakaryocyte
MAST	ngene	44	Megakaryocyte
ROC	ngene	45	Megakaryocyte
SCOPE	ngene	2	Megakaryocyte
WIL	ngene	45	Megakaryocyte
BIMOD	nPathways	2	Megakaryocyte
DESEQ2	nPathways	23	Megakaryocyte
MAST	nPathways	2	Megakaryocyte
ROC	nPathways	2	Megakaryocyte
SCOPE	nPathways	57	Megakaryocyte
WIL	nPathways	2	Megakaryocyte
BIMOD	ngene	190	Dendtiric Cell
DESEQ2	ngene	183	Dendtiric Cell
MAST	ngene	193	Dendtiric Cell
ROC	ngene	166	Dendtiric Cell
SCOPE	ngene	9	Dendtiric Cell
WIL	ngene	104	Dendtiric Cell
BIMOD	nPathways	3	Dendtiric Cell
DESEQ2	nPathways	26	Dendtiric Cell
MAST	nPathways	3	Dendtiric Cell
ROC	nPathways	1	Dendtiric Cell
SCOPE	nPathways	50	Dendtiric Cell
WIL	nPathways	2	Dendtiric Cell
BIMOD	ngene	14	Cytotoxic T-cell
DESEQ2	ngene	123	Cytotoxic T-cell
MAST	ngene	14	Cytotoxic T-cell
ROC	ngene	10	Cytotoxic T-cell
SCOPE	ngene	2	Cytotoxic T-cell
WIL	ngene	13	Cytotoxic T-cell
BIMOD	nPathways	4	Cytotoxic T-cell
DESEQ2	nPathways	46	Cytotoxic T-cell
MAST	nPathways	4	Cytotoxic T-cell
ROC	nPathways	29	Cytotoxic T-cell
SCOPE	nPathways	85	Cytotoxic T-cell
WIL	nPathways	4	Cytotoxic T-cell
BIMOD	ngene	15	Cd14+ T-cell
DESEQ2	ngene	204	Cd14+ T-cell
MAST	ngene	15	Cd14+ T-cell
ROC	ngene	10	Cd14+ T-cell
SCOPE	ngene	1	Cd14+ T-cell
WIL	ngene	15	Cd14+ T-cell
BIMOD	nPathways	23	Cd14+ T-cell
DESEQ2	nPathways	47	Cd14+ T-cell
MAST	nPathways	23	Cd14+ T-cell
ROC	nPathways	29	Cd14+ T-cell
SCOPE	nPathways	96	Cd14+ T-cell
WIL	nPathways	23	Cd14+ T-cell
BIMOD	ngene	97	Cd16+ Monocyte
DESEQ2	ngene	160	Cd16+ Monocyte
MAST	ngene	86	Cd16+ Monocyte
ROC	ngene	114	Cd16+ Monocyte
SCOPE	ngene	3	Cd16+ Monocyte
WIL	ngene	86	Cd16+ Monocyte
BIMOD	nPathways	9	Cd16+ Monocyte
DESEQ2	nPathways	47	Cd16+ Monocyte
MAST	nPathways	10	Cd16+ Monocyte
ROC	nPathways	2	Cd16+ Monocyte
SCOPE	nPathways	61	Cd16+ Monocyte
WIL	nPathways	10	Cd16+ Monocyte
BIMOD	ngene	67	Cd14+ Monocyte
DESEQ2	ngene	136	Cd14+ Monocyte
MAST	ngene	65	Cd14+ Monocyte
ROC	ngene	68	Cd14+ Monocyte
SCOPE	ngene	2	Cd14+ Monocyte
WIL	ngene	60	Cd14+ Monocyte
BIMOD	nPathways	4	Cd14+ Monocyte
DESEQ2	nPathways	22	Cd14+ Monocyte
MAST	nPathways	4	Cd14+ Monocyte
ROC	nPathways	4	Cd14+ Monocyte
SCOPE	nPathways	49	Cd14+ Monocyte
WIL	nPathways	4	Cd14+ Monocyte
BIMOD	ngene	62	B-cell
DESEQ2	ngene	268	B-cell
MAST	ngene	62	B-cell
ROC	ngene	56	B-cell
SCOPE	ngene	7	B-cell
WIL	ngene	62	B-cell
BIMOD	nPathways	27	B-cell
DESEQ2	nPathways	40	B-cell
MAST	nPathways	27	B-cell
ROC	nPathways	25	B-cell
SCOPE	nPathways	92	B-cell
WIL	nPathways	27	B-cell

### Sheet: Indrops_GSE132044
Methods	Category	Number	Cluster
BIMOD	ngene	110	NK Cell
DESEQ2	ngene	92	NK Cell
MAST	ngene	110	NK Cell
ROC	ngene	31	NK Cell
SCOPE	ngene	13	NK Cell
WIL	ngene	108	NK Cell
BIMOD	nPathways	36	NK Cell
DESEQ2	nPathways	51	NK Cell
MAST	nPathways	36	NK Cell
ROC	nPathways	8	NK Cell
SCOPE	nPathways	120	NK Cell
WIL	nPathways	36	NK Cell
BIMOD	ngene	312	Megakaryocyte
DESEQ2	ngene	200	Megakaryocyte
MAST	ngene	314	Megakaryocyte
ROC	ngene	120	Megakaryocyte
SCOPE	ngene	11	Megakaryocyte
WIL	ngene	301	Megakaryocyte
BIMOD	nPathways	7	Megakaryocyte
DESEQ2	nPathways	35	Megakaryocyte
MAST	nPathways	7	Megakaryocyte
ROC	nPathways	1	Megakaryocyte
SCOPE	nPathways	105	Megakaryocyte
WIL	nPathways	7	Megakaryocyte
BIMOD	ngene	46	Dendtiric Cell
DESEQ2	ngene	114	Dendtiric Cell
MAST	ngene	46	Dendtiric Cell
ROC	ngene	10	Dendtiric Cell
SCOPE	ngene	6	Dendtiric Cell
WIL	ngene	41	Dendtiric Cell
BIMOD	nPathways	30	Dendtiric Cell
DESEQ2	nPathways	34	Dendtiric Cell
MAST	nPathways	30	Dendtiric Cell
ROC	nPathways	24	Dendtiric Cell
SCOPE	nPathways	107	Dendtiric Cell
WIL	nPathways	30	Dendtiric Cell
BIMOD	ngene	59	Cytotoxic T-cell
DESEQ2	ngene	445	Cytotoxic T-cell
MAST	ngene	59	Cytotoxic T-cell
ROC	ngene	9	Cytotoxic T-cell
SCOPE	ngene	10	Cytotoxic T-cell
WIL	ngene	59	Cytotoxic T-cell
BIMOD	nPathways	29	Cytotoxic T-cell
DESEQ2	nPathways	70	Cytotoxic T-cell
MAST	nPathways	29	Cytotoxic T-cell
ROC	nPathways	17	Cytotoxic T-cell
SCOPE	nPathways	159	Cytotoxic T-cell
WIL	nPathways	29	Cytotoxic T-cell
BIMOD	ngene	102	Cd14+ T-cell
DESEQ2	ngene	318	Cd14+ T-cell
MAST	ngene	102	Cd14+ T-cell
ROC	ngene	13	Cd14+ T-cell
SCOPE	ngene	4	Cd14+ T-cell
WIL	ngene	102	Cd14+ T-cell
BIMOD	nPathways	19	Cd14+ T-cell
DESEQ2	nPathways	59	Cd14+ T-cell
MAST	nPathways	19	Cd14+ T-cell
ROC	nPathways	2	Cd14+ T-cell
SCOPE	nPathways	154	Cd14+ T-cell
WIL	nPathways	19	Cd14+ T-cell
BIMOD	ngene	75	Cd16+ Monocyte
DESEQ2	ngene	156	Cd16+ Monocyte
MAST	ngene	75	Cd16+ Monocyte
ROC	ngene	24	Cd16+ Monocyte
SCOPE	ngene	6	Cd16+ Monocyte
WIL	ngene	74	Cd16+ Monocyte
BIMOD	nPathways	9	Cd16+ Monocyte
DESEQ2	nPathways	36	Cd16+ Monocyte
MAST	nPathways	9	Cd16+ Monocyte
ROC	nPathways	2	Cd16+ Monocyte
SCOPE	nPathways	121	Cd16+ Monocyte
WIL	nPathways	9	Cd16+ Monocyte
BIMOD	ngene	139	Cd14+ Monocyte
DESEQ2	ngene	663	Cd14+ Monocyte
MAST	ngene	139	Cd14+ Monocyte
ROC	ngene	39	Cd14+ Monocyte
SCOPE	ngene	14	Cd14+ Monocyte
WIL	ngene	139	Cd14+ Monocyte
BIMOD	nPathways	5	Cd14+ Monocyte
DESEQ2	nPathways	84	Cd14+ Monocyte
MAST	nPathways	5	Cd14+ Monocyte
ROC	nPathways	1	Cd14+ Monocyte
SCOPE	nPathways	152	Cd14+ Monocyte
WIL	nPathways	5	Cd14+ Monocyte
BIMOD	ngene	121	B-cell
DESEQ2	ngene	316	B-cell
MAST	ngene	121	B-cell
ROC	ngene	22	B-cell
SCOPE	ngene	8	B-cell
WIL	ngene	121	B-cell
BIMOD	nPathways	23	B-cell
DESEQ2	nPathways	60	B-cell
MAST	nPathways	23	B-cell
ROC	nPathways	3	B-cell
SCOPE	nPathways	158	B-cell
WIL	nPathways	23	B-cell
