## Supplementary Table 4 for "Stabilized marker gene identification and functional annotation from single-cell transcriptomic data"

### Sheet: B_cells vs T-cells
Pathway	Description	Total	scSCOPE	DESEQ2	WIL	MAST	ROC	BIMOD
mmu05340	Primary immunodeficiency	36	18	11	11	11	11	11
mmu04640	Hematopoietic cell lineage	95	26	1	10	10	10	10
mmu04658	Th1 and Th2 cell differentiation	87	25	13	13	13	13	13
mmu04659	Th17 cell differentiation	102	27	18	17	17	17	17
mmu04660	T cell receptor signaling pathway	101	26	19	19	19	19	19
mmu04612	Antigen processing and presentation	91	21	15	11	11	11	11
mmu05168	Herpes simplex infection	215	39	1	1	1	1	1
mmu03010	Ribosome	175	33	58	22	22	22	22
mmu05162	Measles	136	29	19	15	15	15	15
mmu04141	Protein processing in endoplasmic reticulum	163	31	1	15	15	15	15
mmu04662	B cell receptor signaling pathway	72	19	14	12	12	12	12
mmu05169	Epstein-Barr virus infection	230	40	26	24	24	24	24
mmu04514	Cell adhesion molecules (CAMs)	169	26	1	1	1	1	1
mmu05166	Human T-cell leukemia virus 1 infection	282	42	35	25	25	25	25
mmu04810	Regulation of actin cytoskeleton	215	35	32	26	26	26	26
mmu05416	Viral myocarditis	88	16	1	1	1	1	1
mmu04142	Lysosome	124	21	1	1	1	1	1
mmu04380	Osteoclast differentiation	128	21	1	1	1	1	1
mmu05140	Leishmaniasis	67	13	1	1	1	1	1
mmu05203	Viral carcinogenesis	231	31	27	21	21	21	21
mmu05170	Human immunodeficiency virus 1 infection	239	37	29	21	21	21	21
mmu05145	Toxoplasmosis	108	20	1	1	1	1	1
mmu03450	Non-homologous end-joining	13	5	1	1	1	1	1
mmu05164	Influenza A	168	28	1	1	1	1	1
mmu04145	Phagosome	181	23	1	1	1	1	1
mmu04611	Platelet activation	124	22	19	13	13	13	13
mmu05167	Kaposi sarcoma-associated herpesvirus infection	217	26	1	16	16	16	16
mmu04670	Leukocyte transendothelial migration	115	19	26	16	16	16	16
mmu04940	Type I diabetes mellitus	70	11	1	1	1	1	1
mmu04621	NOD-like receptor signaling pathway	168	26	1	1	1	1	1
mmu05330	Allograft rejection	64	11	1	1	1	1	1
mmu04666	Fc gamma R-mediated phagocytosis	87	14	18	11	11	11	11
mmu05143	African trypanosomiasis	36	7	1	1	1	1	1
mmu03050	Proteasome	46	1	9	9	9	9	9
mmu05100	Bacterial invasion of epithelial cells	74	1	15	10	10	10	10
mmu05163	Human cytomegalovirus infection	256	1	28	20	20	20	20
mmu04062	Chemokine signaling pathway	199	1	1	17	17	17	17
mmu04144	Endocytosis	270	1	30	20	20	20	20
mmu04530	Tight junction	167	1	23	15	15	15	15
mmu04066	HIF-1 signaling pathway	105	1	1	11	11	11	11
mmu05165	Human papillomavirus infection	370	1	1	25	25	25	25
mmu04625	C-type lectin receptor signaling pathway	112	1	1	11	11	11	11
mmu05211	Renal cell carcinoma	68	1	1	8	8	8	8
mmu04510	Focal adhesion	199	1	23	16	16	16	16
mmu03040	Spliceosome	133	1	26	1	1	1	1
mmu05012	Parkinson disease	144	1	26	1	1	1	1
mmu05016	Huntington disease	194	1	29	1	1	1	1
mmu00190	Oxidative phosphorylation	134	1	22	1	1	1	1
mmu05010	Alzheimer disease	175	1	25	1	1	1	1
mmu04714	Thermogenesis	230	1	30	1	1	1	1
mmu03013	RNA transport	167	1	22	1	1	1	1
mmu03015	mRNA surveillance pathway	96	1	15	1	1	1	1
mmu05161	Hepatitis B	143	1	19	1	1	1	1
mmu04520	Adherens junction	72	1	12	1	1	1	1
mmu04015	Rap1 signaling pathway	209	1	24	1	1	1	1
mmu05215	Prostate cancer	97	1	14	1	1	1	1
mmu04260	Cardiac muscle contraction	78	1	12	1	1	1	1
mmu04657	IL-17 signaling pathway	91	1	13	1	1	1	1
mmu04114	Oocyte meiosis	115	1	15	1	1	1	1
mmu03060	Protein export	28	1	6	1	1	1	1
mmu05205	Proteoglycans in cancer	204	1	22	1	1	1	1

### Sheet: B_cells vs Progenitor cells
Pathway	Description	Total	scSCOPE	DESEQ2	WIL	MAST	ROC	BIMOD
mmu03010	Ribosome	175	78	63	74	74	74	74
mmu01200	Carbon metabolism	120	46	1	30	30	30	30
mmu04141	Protein processing in endoplasmic reticulum	163	56	25	42	42	42	42
mmu05230	Central carbon metabolism in cancer	64	25	1	16	16	16	16
mmu03013	RNA transport	167	54	21	39	39	39	39
mmu04611	Platelet activation	124	41	18	1	1	1	1
mmu04110	Cell cycle	123	41	17	26	26	26	26
mmu00640	Propanoate metabolism	31	15	1	1	1	1	1
mmu03030	DNA replication	35	16	1	11	11	11	11
mmu00020	Citrate cycle (TCA cycle)	32	15	1	15	15	15	15
mmu00240	Pyrimidine metabolism	101	34	1	1	1	1	1
mmu01212	Fatty acid metabolism	52	23	1	1	1	1	1
mmu03040	Spliceosome	133	39	29	30	30	30	30
mmu04662	B cell receptor signaling pathway	72	28	13	16	16	16	16
mmu00230	Purine metabolism	179	49	1	1	1	1	1
mmu05010	Alzheimer disease	175	45	24	35	35	35	35
mmu05166	Human T-cell leukemia virus 1 infection	282	71	31	1	1	1	1
mmu05012	Parkinson disease	144	40	26	32	32	32	32
mmu04922	Glucagon signaling pathway	102	31	1	19	19	19	19
mmu04722	Neurotrophin signaling pathway	121	37	1	23	23	23	23
mmu00010	Glycolysis / Gluconeogenesis	67	22	1	17	17	17	17
mmu04640	Hematopoietic cell lineage	95	29	1	1	1	1	1
mmu00280	Valine, leucine and isoleucine degradation	56	20	1	1	1	1	1
mmu05014	Amyotrophic lateral sclerosis (ALS)	52	20	1	1	1	1	1
mmu05340	Primary immunodeficiency	36	16	7	1	1	1	1
mmu04114	Oocyte meiosis	115	35	16	21	21	21	21
mmu04810	Regulation of actin cytoskeleton	215	58	30	1	1	1	1
mmu03430	Mismatch repair	22	10	1	1	1	1	1
mmu05169	Epstein-Barr virus infection	230	58	25	37	37	37	37
mmu03450	Non-homologous end-joining	13	9	1	1	1	1	1
mmu04932	Non-alcoholic fatty liver disease (NAFLD)	151	36	1	28	28	28	28
mmu04066	HIF-1 signaling pathway	105	29	1	19	19	19	19
mmu00071	Fatty acid degradation	50	16	1	1	1	1	1
mmu00620	Pyruvate metabolism	38	13	1	13	13	13	13
mmu03020	RNA polymerase	30	12	1	1	1	1	1
mmu05016	Huntington disease	194	43	27	34	34	34	34
mmu04612	Antigen processing and presentation	91	20	15	1	1	1	1
mmu05145	Toxoplasmosis	108	27	1	1	1	1	1
mmu04659	Th17 cell differentiation	102	24	1	1	1	1	1
mmu05418	Fluid shear stress and atherosclerosis	143	34	1	1	1	1	1
mmu04137	Mitophagy	63	15	1	1	1	1	1
mmu04015	Rap1 signaling pathway	209	35	1	1	1	1	1
mmu05214	Glioma	71	16	1	1	1	1	1
mmu05163	Human cytomegalovirus infection	256	48	28	38	38	38	38
mmu04213	Longevity regulating pathway	62	14	1	1	1	1	1
mmu05220	Chronic myeloid leukemia	76	16	1	1	1	1	1
mmu01522	Endocrine resistance	93	18	1	1	1	1	1
mmu04218	Cellular senescence	186	29	23	32	32	32	32
mmu05223	Non-small cell lung cancer	66	14	1	1	1	1	1
mmu04151	PI3K-Akt signaling pathway	358	50	1	1	1	1	1
mmu05168	Herpes simplex infection	215	40	1	1	1	1	1
mmu05162	Measles	136	23	1	1	1	1	1
mmu05167	Kaposi sarcoma-associated herpesvirus infection	217	32	1	31	31	31	31
mmu04142	Lysosome	124	31	1	1	1	1	1
mmu04910	Insulin signaling pathway	140	34	1	23	23	23	23
mmu03050	Proteasome	46	1	1	13	13	13	13
mmu00270	Cysteine and methionine metabolism	50	1	1	13	13	13	13
mmu05170	Human immunodeficiency virus 1 infection	239	1	1	36	36	36	36
mmu04217	Necroptosis	177	1	1	28	28	28	28
mmu04120	Ubiquitin mediated proteolysis	139	1	1	24	24	24	24
mmu04964	Proximal tubule bicarbonate reclamation	22	1	1	7	7	7	7
mmu04211	Longevity regulating pathway	90	1	1	17	17	17	17
mmu04714	Thermogenesis	230	1	30	34	34	34	34
mmu00190	Oxidative phosphorylation	134	1	21	1	1	1	1
mmu04670	Leukocyte transendothelial migration	115	1	19	1	1	1	1
mmu04666	Fc gamma R-mediated phagocytosis	87	1	16	1	1	1	1
mmu04530	Tight junction	167	1	23	1	1	1	1
mmu05100	Bacterial invasion of epithelial cells	74	1	13	1	1	1	1
mmu05205	Proteoglycans in cancer	204	1	25	1	1	1	1
mmu03060	Protein export	28	1	7	1	1	1	1
mmu05202	Transcriptional misregulation in cancer	183	1	22	1	1	1	1
mmu04510	Focal adhesion	199	1	23	1	1	1	1
mmu04260	Cardiac muscle contraction	78	1	12	1	1	1	1
mmu04657	IL-17 signaling pathway	91	1	13	1	1	1	1
mmu05215	Prostate cancer	97	1	13	1	1	1	1
mmu05203	Viral carcinogenesis	231	1	23	1	1	1	1
mmu05132	Salmonella infection	78	1	11	1	1	1	1

### Sheet: Erythroblasts vs Progenitor cel
Pathway	Description	Total	scSCOPE	DESEQ2	WIL	MAST	ROC	BIMOD
mmu03010	Ribosome	175	98	64	68	68	68	68
mmu04110	Cell cycle	123	76	34	51	51	51	51
mmu04142	Lysosome	124	71	1	1	1	1	1
mmu04141	Protein processing in endoplasmic reticulum	163	88	27	42	42	42	42
mmu04217	Necroptosis	177	84	23	42	42	42	42
mmu04144	Endocytosis	270	116	1	55	55	55	55
mmu05220	Chronic myeloid leukemia	76	42	1	22	22	22	22
mmu04218	Cellular senescence	186	86	29	48	48	48	48
mmu04140	Autophagy	130	61	1	29	29	29	29
mmu03040	Spliceosome	133	70	30	31	31	31	31
mmu05161	Hepatitis B	143	68	19	37	37	37	37
mmu03013	RNA transport	167	79	26	1	1	1	1
mmu01200	Carbon metabolism	120	58	1	1	1	1	1
mmu04210	Apoptosis	136	61	1	30	30	30	30
mmu04115	p53 signaling pathway	71	38	12	24	24	24	24
mmu05166	Human T-cell leukemia virus 1 infection	282	113	34	60	60	60	60
mmu05212	Pancreatic cancer	75	38	1	18	18	18	18
mmu00240	Pyrimidine metabolism	101	50	1	1	1	1	1
mmu05170	Human immunodeficiency virus 1 infection	239	94	1	51	51	51	51
mmu04621	NOD-like receptor signaling pathway	168	73	1	1	1	1	1
mmu04722	Neurotrophin signaling pathway	121	57	1	26	26	26	26
mmu00280	Valine, leucine and isoleucine degradation	56	30	1	1	1	1	1
mmu05169	Epstein-Barr virus infection	230	92	1	47	47	47	47
mmu00640	Propanoate metabolism	31	19	1	1	1	1	1
mmu00520	Amino sugar and nucleotide sugar metabolism	49	25	1	1	1	1	1
mmu04810	Regulation of actin cytoskeleton	215	85	31	39	39	39	39
mmu05203	Viral carcinogenesis	231	94	1	48	48	48	48
mmu04136	Autophagy	32	18	1	1	1	1	1
mmu04068	FoxO signaling pathway	132	60	1	30	30	30	30
mmu04659	Th17 cell differentiation	102	47	1	1	1	1	1
mmu00511	Other glycan degradation	18	12	1	1	1	1	1
mmu03020	RNA polymerase	30	19	1	1	1	1	1
mmu03420	Nucleotide excision repair	43	23	1	1	1	1	1
mmu04216	Ferroptosis	41	21	1	12	12	12	12
mmu05132	Salmonella infection	78	35	1	1	1	1	1
mmu04666	Fc gamma R-mediated phagocytosis	87	39	1	23	23	23	23
mmu05210	Colorectal cancer	88	38	1	21	21	21	21
mmu05163	Human cytomegalovirus infection	256	94	29	50	50	50	50
mmu00020	Citrate cycle (TCA cycle)	32	20	1	1	1	1	1
mmu05167	Kaposi sarcoma-associated herpesvirus infection	217	82	1	37	37	37	37
mmu00230	Purine metabolism	179	73	1	1	1	1	1
mmu05222	Small cell lung cancer	92	41	1	1	1	1	1
mmu04211	Longevity regulating pathway	90	39	1	21	21	21	21
mmu04611	Platelet activation	124	50	19	1	1	1	1
mmu05134	Legionellosis	58	27	1	1	1	1	1
mmu04114	Oocyte meiosis	115	51	25	31	31	31	31
mmu04910	Insulin signaling pathway	140	54	1	1	1	1	1
mmu05223	Non-small cell lung cancer	66	32	1	16	16	16	16
mmu05221	Acute myeloid leukemia	69	31	1	16	16	16	16
mmu04662	B cell receptor signaling pathway	72	33	1	18	18	18	18
mmu00564	Glycerophospholipid metabolism	97	40	1	1	1	1	1
mmu00562	Inositol phosphate metabolism	73	33	1	1	1	1	1
mmu05145	Toxoplasmosis	108	45	1	23	23	23	23
mmu04664	Fc epsilon RI signaling pathway	68	30	1	17	17	17	17
mmu04066	HIF-1 signaling pathway	105	42	1	1	1	1	1
mmu04150	mTOR signaling pathway	153	59	1	1	1	1	1
mmu03060	Protein export	28	16	1	9	9	9	9
mmu04912	GnRH signaling pathway	90	37	1	1	1	1	1
mmu05165	Human papillomavirus infection	370	124	1	1	1	1	1
mmu05225	Hepatocellular carcinoma	171	66	1	1	1	1	1
mmu03008	Ribosome biogenesis in eukaryotes	116	46	1	1	1	1	1
mmu04668	TNF signaling pathway	110	41	1	1	1	1	1
mmu03450	Non-homologous end-joining	13	8	1	1	1	1	1
mmu04070	Phosphatidylinositol signaling system	98	41	1	1	1	1	1
mmu05418	Fluid shear stress and atherosclerosis	143	52	1	1	1	1	1
mmu00010	Glycolysis / Gluconeogenesis	67	31	1	1	1	1	1
mmu04623	Cytosolic DNA-sensing pathway	64	28	1	1	1	1	1
mmu05230	Central carbon metabolism in cancer	64	28	1	18	18	18	18
mmu04010	MAPK signaling pathway	294	97	1	1	1	1	1
mmu04922	Glucagon signaling pathway	102	40	1	1	1	1	1
mmu03030	DNA replication	35	21	9	14	14	14	14
mmu01524	Platinum drug resistance	77	33	1	18	18	18	18
mmu00620	Pyruvate metabolism	38	20	1	1	1	1	1
mmu04145	Phagosome	181	61	1	33	33	33	33
mmu04071	Sphingolipid signaling pathway	122	45	1	1	1	1	1
mmu04914	Progesterone-mediated oocyte maturation	90	38	16	24	24	24	24
mmu04612	Antigen processing and presentation	91	35	15	20	20	20	20
mmu04625	C-type lectin receptor signaling pathway	112	35	1	1	1	1	1
mmu04137	Mitophagy	63	29	1	1	1	1	1
mmu00860	Porphyrin and chlorophyll metabolism	41	17	9	1	1	1	1
mmu04540	Gap junction	86	27	1	1	1	1	1
mmu05162	Measles	136	53	1	1	1	1	1
mmu04660	T cell receptor signaling pathway	101	42	1	1	1	1	1
mmu05164	Influenza A	168	50	1	1	1	1	1
mmu05215	Prostate cancer	97	39	1	21	21	21	21
mmu05144	Malaria	49	18	1	1	1	1	1
mmu04380	Osteoclast differentiation	128	38	1	1	1	1	1
mmu05416	Viral myocarditis	88	26	1	1	1	1	1
mmu05202	Transcriptional misregulation in cancer	183	51	1	1	1	1	1
mmu05168	Herpes simplex infection	215	61	1	1	1	1	1
mmu05205	Proteoglycans in cancer	204	55	25	1	1	1	1
mmu05321	Inflammatory bowel disease (IBD)	59	24	1	1	1	1	1
mmu04371	Apelin signaling pathway	139	49	1	1	1	1	1
mmu04120	Ubiquitin mediated proteolysis	139	58	1	1	1	1	1
mmu04714	Thermogenesis	230	104	40	1	1	1	1
mmu03018	RNA degradation	83	32	1	19	19	19	19
mmu05231	Choline metabolism in cancer	99	37	1	1	1	1	1
mmu05012	Parkinson disease	144	61	33	1	1	1	1
mmu00190	Oxidative phosphorylation	134	57	29	1	1	1	1
mmu05010	Alzheimer disease	175	69	31	1	1	1	1
mmu05016	Huntington disease	194	75	33	1	1	1	1
mmu04932	Non-alcoholic fatty liver disease (NAFLD)	151	56	23	1	1	1	1
mmu04658	Th1 and Th2 cell differentiation	87	35	1	1	1	1	1
mmu05142	Chagas disease (American trypanosomiasis)	101	39	1	1	1	1	1
mmu05214	Glioma	71	29	1	1	1	1	1
mmu05100	Bacterial invasion of epithelial cells	74	30	12	17	17	17	17
mmu04933	AGE-RAGE signaling pathway in diabetic complications	100	34	1	1	1	1	1
mmu04152	AMPK signaling pathway	126	41	1	1	1	1	1
mmu03430	Mismatch repair	22	1	1	8	8	8	8
mmu03015	mRNA surveillance pathway	96	1	1	21	21	21	21
mmu01522	Endocrine resistance	93	1	1	20	20	20	20
mmu04530	Tight junction	167	1	26	1	1	1	1
mmu04260	Cardiac muscle contraction	78	1	14	1	1	1	1
mmu04670	Leukocyte transendothelial migration	115	1	17	1	1	1	1
mmu04510	Focal adhesion	199	1	25	1	1	1	1
mmu03050	Proteasome	46	1	9	1	1	1	1

### Sheet: Granulocytes vs Progenitor cell
Pathway	Description	Total	scSCOPE	DESEQ2	WIL	MAST	ROC	BIMOD
mmu03010	Ribosome	175	103	64	78	78	78	78
mmu03040	Spliceosome	133	87	28	61	61	61	61
mmu03013	RNA transport	167	91	21	50	50	50	50
mmu03008	Ribosome biogenesis in eukaryotes	116	53	1	1	1	1	1
mmu04141	Protein processing in endoplasmic reticulum	163	83	21	50	50	50	50
mmu01200	Carbon metabolism	120	54	1	31	31	31	31
mmu04110	Cell cycle	123	64	16	36	36	36	36
mmu03018	RNA degradation	83	50	1	24	24	24	24
mmu03030	DNA replication	35	26	1	15	15	15	15
mmu04670	Leukocyte transendothelial migration	115	44	31	32	32	32	32
mmu05140	Leishmaniasis	67	31	19	23	23	23	23
mmu03430	Mismatch repair	22	17	1	9	9	9	9
mmu05010	Alzheimer disease	175	81	23	45	45	45	45
mmu01212	Fatty acid metabolism	52	28	1	1	1	1	1
mmu05016	Huntington disease	194	83	24	55	55	55	55
mmu04714	Thermogenesis	230	99	29	55	55	55	55
mmu03050	Proteasome	46	28	1	22	22	22	22
mmu05012	Parkinson disease	144	69	25	48	48	48	48
mmu04380	Osteoclast differentiation	128	46	19	1	1	1	1
mmu00020	Citrate cycle (TCA cycle)	32	18	1	14	14	14	14
mmu04621	NOD-like receptor signaling pathway	168	67	1	32	32	32	32
mmu03420	Nucleotide excision repair	43	29	1	12	12	12	12
mmu03020	RNA polymerase	30	17	1	1	1	1	1
mmu00240	Pyrimidine metabolism	101	44	1	1	1	1	1
mmu04611	Platelet activation	124	45	23	1	1	1	1
mmu04932	Non-alcoholic fatty liver disease (NAFLD)	151	61	1	39	39	39	39
mmu00190	Oxidative phosphorylation	134	61	20	39	39	39	39
mmu00010	Glycolysis / Gluconeogenesis	67	24	1	16	16	16	16
mmu05230	Central carbon metabolism in cancer	64	25	1	18	18	18	18
mmu05202	Transcriptional misregulation in cancer	183	65	1	1	1	1	1
mmu00071	Fatty acid degradation	50	22	1	1	1	1	1
mmu00270	Cysteine and methionine metabolism	50	21	1	1	1	1	1
mmu04666	Fc gamma R-mediated phagocytosis	87	35	21	21	21	21	21
mmu04210	Apoptosis	136	52	1	1	1	1	1
mmu05152	Tuberculosis	178	53	26	34	34	34	34
mmu04145	Phagosome	181	58	29	37	37	37	37
mmu05144	Malaria	49	17	8	1	1	1	1
mmu01230	Biosynthesis of amino acids	78	29	1	1	1	1	1
mmu05100	Bacterial invasion of epithelial cells	74	30	21	20	20	20	20
mmu05169	Epstein-Barr virus infection	230	80	1	47	47	47	47
mmu03015	mRNA surveillance pathway	96	38	1	26	26	26	26
mmu00640	Propanoate metabolism	31	18	1	1	1	1	1
mmu05418	Fluid shear stress and atherosclerosis	143	46	21	28	28	28	28
mmu00280	Valine, leucine and isoleucine degradation	56	25	1	1	1	1	1
mmu00052	Galactose metabolism	32	13	1	1	1	1	1
mmu00230	Purine metabolism	179	66	1	1	1	1	1
mmu03410	Base excision repair	35	20	1	1	1	1	1
mmu05168	Herpes simplex infection	215	71	1	43	43	43	43
mmu04218	Cellular senescence	186	69	22	34	34	34	34
mmu05220	Chronic myeloid leukemia	76	29	1	17	17	17	17
mmu00620	Pyruvate metabolism	38	17	1	1	1	1	1
mmu03450	Non-homologous end-joining	13	7	1	1	1	1	1
mmu05166	Human T-cell leukemia virus 1 infection	282	89	30	53	53	53	53
mmu05132	Salmonella infection	78	22	16	1	1	1	1
mmu04722	Neurotrophin signaling pathway	121	37	16	24	24	24	24
mmu03460	Fanconi anemia pathway	51	23	1	1	1	1	1
mmu03060	Protein export	28	15	1	10	10	10	10
mmu00970	Aminoacyl-tRNA biosynthesis	66	27	1	1	1	1	1
mmu00062	Fatty acid elongation	32	16	1	1	1	1	1
mmu04114	Oocyte meiosis	115	39	19	1	1	1	1
mmu00510	N-Glycan biosynthesis	49	21	1	1	1	1	1
mmu00310	Lysine degradation	59	23	1	1	1	1	1
mmu04120	Ubiquitin mediated proteolysis	139	45	1	1	1	1	1
mmu05133	Pertussis	76	25	12	1	1	1	1
mmu04612	Antigen processing and presentation	91	27	15	18	18	18	18
mmu05416	Viral myocarditis	88	26	1	18	18	18	18
mmu05203	Viral carcinogenesis	231	1	27	40	40	40	40
mmu04810	Regulation of actin cytoskeleton	215	1	41	39	39	39	39
mmu05170	Human immunodeficiency virus 1 infection	239	1	1	39	39	39	39
mmu04510	Focal adhesion	199	1	31	1	1	1	1
mmu04530	Tight junction	167	1	27	1	1	1	1
mmu05205	Proteoglycans in cancer	204	1	30	1	1	1	1
mmu05163	Human cytomegalovirus infection	256	1	34	1	1	1	1
mmu04520	Adherens junction	72	1	15	1	1	1	1
mmu04144	Endocytosis	270	1	34	1	1	1	1
mmu04062	Chemokine signaling pathway	199	1	28	1	1	1	1
mmu04015	Rap1 signaling pathway	209	1	27	1	1	1	1
mmu05134	Legionellosis	58	1	11	1	1	1	1
mmu04657	IL-17 signaling pathway	91	1	14	1	1	1	1
mmu05150	Staphylococcus aureus infection	56	1	10	1	1	1	1
mmu05167	Kaposi sarcoma-associated herpesvirus infection	217	1	24	1	1	1	1
mmu04140	Autophagy	130	1	16	1	1	1	1
mmu04915	Estrogen signaling pathway	133	1	17	1	1	1	1

### Sheet: Tcells vs Progenitor cells
Pathway	Description	Total	scSCOPE	DESEQ2	WIL	MAST	ROC	BIMOD
mmu03010	Ribosome	175	74	63	36	36	36	36
mmu03030	DNA replication	35	20	1	10	10	10	10
mmu05166	Human T-cell leukemia virus 1 infection	282	74	39	36	36	36	36
mmu05340	Primary immunodeficiency	36	15	7	8	8	8	8
mmu04380	Osteoclast differentiation	128	37	1	17	17	17	17
mmu04611	Platelet activation	124	37	22	1	1	1	1
mmu03420	Nucleotide excision repair	43	17	1	10	10	10	10
mmu05169	Epstein-Barr virus infection	230	59	31	32	32	32	32
mmu05162	Measles	136	39	20	20	20	20	20
mmu04141	Protein processing in endoplasmic reticulum	163	45	24	27	27	27	27
mmu04218	Cellular senescence	186	49	25	31	31	31	31
mmu04660	T cell receptor signaling pathway	101	31	20	18	18	18	18
mmu04666	Fc gamma R-mediated phagocytosis	87	27	17	14	14	14	14
mmu04142	Lysosome	124	35	1	1	1	1	1
mmu04640	Hematopoietic cell lineage	95	27	1	16	16	16	16
mmu03430	Mismatch repair	22	12	1	6	6	6	6
mmu04110	Cell cycle	123	37	17	16	16	16	16
mmu05418	Fluid shear stress and atherosclerosis	143	39	18	25	25	25	25
mmu05163	Human cytomegalovirus infection	256	56	32	29	29	29	29
mmu04612	Antigen processing and presentation	91	26	18	15	15	15	15
mmu04810	Regulation of actin cytoskeleton	215	51	34	1	1	1	1
mmu04659	Th17 cell differentiation	102	30	20	18	18	18	18
mmu03013	RNA transport	167	43	23	23	23	23	23
mmu03410	Base excision repair	35	11	1	1	1	1	1
mmu04658	Th1 and Th2 cell differentiation	87	24	13	14	14	14	14
mmu04114	Oocyte meiosis	115	32	17	1	1	1	1
mmu05416	Viral myocarditis	88	21	11	12	12	12	12
mmu05205	Proteoglycans in cancer	204	43	28	1	1	1	1
mmu05167	Kaposi sarcoma-associated herpesvirus infection	217	45	24	27	27	27	27
mmu04910	Insulin signaling pathway	140	32	1	1	1	1	1
mmu05100	Bacterial invasion of epithelial cells	74	21	17	1	1	1	1
mmu04670	Leukocyte transendothelial migration	115	27	26	19	19	19	19
mmu04722	Neurotrophin signaling pathway	121	29	1	17	17	17	17
mmu05214	Glioma	71	18	1	11	11	11	11
mmu03040	Spliceosome	133	38	28	20	20	20	20
mmu05223	Non-small cell lung cancer	66	17	1	1	1	1	1
mmu05143	African trypanosomiasis	36	10	1	1	1	1	1
mmu01524	Platinum drug resistance	77	22	1	1	1	1	1
mmu04210	Apoptosis	136	32	1	1	1	1	1
mmu05221	Acute myeloid leukemia	69	21	1	11	11	11	11
mmu04066	HIF-1 signaling pathway	105	25	1	1	1	1	1
mmu04914	Progesterone-mediated oocyte maturation	90	22	1	1	1	1	1
mmu04664	Fc epsilon RI signaling pathway	68	18	1	11	11	11	11
mmu05134	Legionellosis	58	17	1	1	1	1	1
mmu04940	Type I diabetes mellitus	70	15	1	9	9	9	9
mmu05170	Human immunodeficiency virus 1 infection	239	48	31	29	29	29	29
mmu00500	Starch and sucrose metabolism	33	10	1	1	1	1	1
mmu04145	Phagosome	181	36	20	23	23	23	23
mmu04151	PI3K-Akt signaling pathway	358	54	38	36	36	36	36
mmu04922	Glucagon signaling pathway	102	20	14	1	1	1	1
mmu04662	B cell receptor signaling pathway	72	14	11	12	12	12	12
mmu05202	Transcriptional misregulation in cancer	183	42	23	1	1	1	1
mmu05144	Malaria	49	11	1	1	1	1	1
mmu04621	NOD-like receptor signaling pathway	168	30	1	1	1	1	1
mmu05220	Chronic myeloid leukemia	76	18	1	1	1	1	1
mmu04964	Proximal tubule bicarbonate reclamation	22	7	1	1	1	1	1
mmu05203	Viral carcinogenesis	231	1	30	28	28	28	28
mmu04144	Endocytosis	270	1	30	30	30	30	30
mmu04217	Necroptosis	177	1	1	22	22	22	22
mmu05215	Prostate cancer	97	1	15	15	15	15	15
mmu05222	Small cell lung cancer	92	1	1	14	14	14	14
mmu04514	Cell adhesion molecules (CAMs)	169	1	1	19	19	19	19
mmu04370	VEGF signaling pathway	58	1	1	10	10	10	10
mmu05213	Endometrial cancer	58	1	1	10	10	10	10
mmu04625	C-type lectin receptor signaling pathway	112	1	1	15	15	15	15
mmu05014	Amyotrophic lateral sclerosis (ALS)	52	1	1	9	9	9	9
mmu05012	Parkinson disease	144	1	28	1	1	1	1
mmu05016	Huntington disease	194	1	31	1	1	1	1
mmu04530	Tight junction	167	1	28	1	1	1	1
mmu04714	Thermogenesis	230	1	33	1	1	1	1
mmu00190	Oxidative phosphorylation	134	1	23	1	1	1	1
mmu05010	Alzheimer disease	175	1	27	1	1	1	1
mmu04510	Focal adhesion	199	1	28	1	1	1	1
mmu04015	Rap1 signaling pathway	209	1	28	1	1	1	1
mmu05161	Hepatitis B	143	1	21	1	1	1	1
mmu04520	Adherens junction	72	1	13	1	1	1	1
mmu04657	IL-17 signaling pathway	91	1	14	1	1	1	1
mmu03050	Proteasome	46	1	9	1	1	1	1
mmu05212	Pancreatic cancer	75	1	12	1	1	1	1
mmu03015	mRNA surveillance pathway	96	1	14	1	1	1	1
mmu05140	Leishmaniasis	67	1	11	1	1	1	1
mmu04932	Non-alcoholic fatty liver disease (NAFLD)	151	1	19	1	1	1	1
mmu04260	Cardiac muscle contraction	78	1	12	1	1	1	1
